# Rhizosphere and detritusphere habitats modulate expression of soil N-cycling genes during plant development

**DOI:** 10.1101/2023.03.24.534069

**Authors:** Ella T. Sieradzki, Erin E. Nuccio, Jennifer Pett-Ridge, Mary K. Firestone

**Author notes:** Current address: Laboratoire Ampère, École centrale de Lyon, France (Ella T. Sieradzki).

## Abstract

Interactions between plant roots and rhizosphere bacteria mediate nitrogen (N)-cycling processes and create habitats rich in low molecular weight (growing roots, rhizosphere) and complex organic molecules (decaying root litter, detritusphere) compared to bulk soil. Microbial N-cycling is regulated by a diverse suite of genes from many interconnected metabolic pathways; but most studies of soil N-cycling gene expression have focused on single pathways. Currently, we lack a comprehensive understanding of the interplay between soil N-cycling gene regulation, spatial habitat and time. Here we present an analysis of a replicated time series of soil metatranscriptomes; we followed multiple N transformations in four soil habitats (rhizosphere, detritusphere, mixed rhizo-/detriusphere, bulk soil) over a period of active root growth for the annual grass, *Avena fatua*. The presence of root litter and living roots significantly altered the trajectory of N-cycling gene expression. Across soil habitats, the most highly expressed N-transformation genes were related to extracellular proteases, ammonium assimilation into microbial biomass via glutamate synthase, and ammonium oxidation. Upregulation of bacterial assimilatory nitrate reduction in the rhizosphere suggests that rhizosphere bacteria were actively competing with roots for nitrate. Simultaneously, bacterial ammonium assimilatory pathways were upregulated in both rhizosphere and detritusphere soil, which could have limited N availability to plants. The detritusphere supported dissimilatory processes DNRA and denitrification. Expression of ammonium oxidation genes was almost exclusively performed by three phylotypes of *Thaumarchaeota* and was upregulated in unamended bulk soil. Unidirectional ammonium assimilation and its regulatory genes (glutamine synthetase/glutamate synthase, or GS/GOGAT) were upregulated in soil surrounding relatively young roots and more highly decayed root litter, suggesting N may have been limiting in these habitats (the GS/GOGAT pathway is known to be activated under low N availability). We did not detect expression of N-fixation or anammox genes. Our comprehensive metatranscriptomic time-series of organic and inorganic N-cycling in rhizosphere, detritusphere, and bulk soil, indicates that differences in C and inorganic N availability control contemporaneous transcription of N-cycling pathways in soil microhabitats that exist in close spatial proximity.

**Contribution to the field:** Plant roots modulate microbial nitrogen cycling by regulating the supply of root-derived carbon and nitrogen uptake. These differences in resource availability cause distinct micro-habitats to develop: soil near living roots (rhizosphere), decaying roots (detritusphere), near both (rhizo/detritusphere), or outside the direct influence of roots (bulk). While many genes control the microbial processes involved in the nitrogen cycle, most research has focused on single genes and pathways, neglecting the interactive effects these pathways have on each other. The processes controlled by these pathways determine consumption and production of N by soil microorganisms. We followed the expression of N-cycling genes in the primary four soil microhabitats over a period of active root growth for an annual grass. We found that the presence of root litter and living roots significantly altered gene expression involving in multiple nitrogen pathways. We also found populations with genes for multiple pathways, where expression was likely shaped by available forms of carbon and by competition with plants for inorganic nitrogen. Phylogenetic differences in spatial and temporal expression of the soil microbial N-pathway genes ultimately regulate N-availability to plants.
