## Supplemental tables for "Rhizosphere and detritusphere habitats modulate expression of soil N-cycling genes during plant development"

### Sheet: sup_tbl_S1_PERMANOVA
		Df	SumOfSqs	R2	F	Pr(>F)
location		1	0.29278	0.10427	9.5760	9.999e-05	***
treatment		1	0.23281	0.08292	7.6147	9.999e-05	***
harvest		3	0.84031	0.29928	9.1616	9.999e-05	***
location:treatment		1	0.02745	0.00978	0.8977	0.5294471
location:harvest		3	0.20808	0.07411	2.2686	0.0008999	***
treatment:harvest		3	0.19968	0.07112	2.1771	0.0008999	***
location:treatment:harv	est	3	0.12000	0.04274	1.3083	0.1252875
Residual		29	0.88664	0.31578
Total		44	2.80775	1.00000

### Sheet: sup_tbl_S2_HMMs
KO	gene	reaction	pathway	mean ORF length in MT	HMM source	Threshold type	Threshold bitscore
K20932	hzsC	nitric oxide to hydrazine	Annamox	0	METABOLIC	NA	NA
K20933	hzsB	nitric oxide to hydrazine	Annamox	0	KEGG	NA	NA
K20934	hzsA	nitric oxide to hydrazine	Annamox	0	KEGG	NA	NA
K20935	hdh/hzoA	hydrazine to dinitrogen	Annamox	0	METABOLIC	NA	NA
K00360	nasB	nitrate to nitrite	ANRA	0	KEGG	Total	513.12
K00366	nirA	nitrite to ammonia	ANRA	428	KEGG	Total	206
K00367	narB	nitrate to nitrite	ANRA	0	KEGG	NA	NA
K00372	nasA	nitrate to nitrite	ANRA	724	KEGG	Domain	655
K10534	NR	nitrate to nitrite	ANRA	596	KEGG	Total	465.63
K17877	nit-6	nitrite to ammonia	ANRA	869	KEGG	Domain	950
K01725	cynS	cyanate to carbamate	Cyanate	164	KEGG	Total	52.33
K00370	narG	nitrate to nitrite	Denitrification	569	KEGG	Domain	273.23
K00371	narH	nitrate to nitrite	Denitrification	420	KEGG	Total	222.87
K00374	narI	nitrate to nitrite	Denitrification	278	KEGG	Total	67
K00376	nosZ	nitrous oxide to nitrogen	Denitrification	481	KEGG	Total	276.1
K02305	norC	nitric oxide to nitrous oxide	Denitrification	362	METABOLIC	Total	50
K04561	norB	nitric oxide to nitrous oxide	Denitrification	409	METABOLIC	Total	80
K05601	hcp	hydroxylamine to ammonia	Denitrification	426	KEGG	Total	105.9
K15864	nirS	nitrite to nitric oxide	Denitrification	494	METABOLIC	Total	200
K15877	cyp55	fungal nitric oxide to nitrous oxide	Denitrification	378	KEGG	Total	511.93
K00362	nirB	nitrite to ammonia	DNRA	633	KEGG	Domain	542.57
K00363	nirD	nitrite to ammonia	DNRA	208	KEGG	Domain	94.13
K02567	napA	nitrate to nitrite	DNRA	605	KEGG	Domain	637.77
K02568	napB	nitrate to nitrite	DNRA	123	KEGG	Domain	30.57
K03385	nrfA	nitrite to ammonia	DNRA	434	KEGG	Total	133.13
K15876	nrfH	nitrite to ammonia	DNRA	160	KEGG	Total	111.07
K01183	chit1	Chitinase	Exoprot	476	KEGG	Total	74.23
K03791	putative_chitinase	Chitinase	Exoprot	218	KEGG	Domain	107.13
K13381	chiA	Chitinase	Exoprot	0	KEGG	NA	NA
K17523	CHI3L1_2	Chitinase	Exoprot	0	KEGG	NA	NA
K17524	CHI3L1_4	Chitinase	Exoprot	0	KEGG	NA	NA
K17525	CHID1	Chitinase	Exoprot	357	KEGG	Domain	84.23
MER	exoprot	Exoprotease	Exoprot	396	KEGG	reciprocal blast
K00260	gudB	Glutamate dehydrogenase	GDH	400	KEGG	Domain	248.5
K15371	gdh2	Glutamate dehydrogenase	GDH	940	KEGG	Domain	913.2
K00264	glt1	Glutamate synthase	GSGOGAT	2188	KEGG	Total	2540.63
K00265	gltB	Glutamate synthase large chain	GSGOGAT	1112	KEGG	Domain	1100
K00266	gltD	Glutamate synthase small chain	GSGOGAT	488	KEGG	Domain	350
K01915	glnA	Glutamate synthase	GSGOGAT	376	KEGG	Total	72.77
K00368	nirK	nitrite to nitric oxide	Nitrification	387	KEGG	Total	212.43
K10535	hao	hydroxylamine to nitrite	Nitrification	512	KEGG	Total	281.83
K10944	amoA	ammonia to hydroxylamine	Nitrification	265	KEGG	Total	192.77
K10945	amoB	ammonia to hydroxylamine	Nitrification	335	KEGG	Total	161.43
K10946	amoC	ammonia to hydroxylamine	Nitrification	255	KEGG	Total	152.7
nxrA_alignment	nxrA	nitrate to nitrite	Nitrification	494	METABOLIC	Total	370
nxrB_alignment	nxrB	nitrate to nitrite	Nitrification	387	METABOLIC	Total	370
K01501	nitrilase	nitrile to ammonia	Nitrile	0	KEGG	NA	NA
K00459	ncd2	nitroalkane to ammonia	Nitroalkane	0	KEGG	NA	NA
K00531	anfG	dinitrogen to ammonia	Nitrogen fixation	0	KEGG	NA	NA
K02586	nifD	dinitrogen to ammonia	Nitrogen fixation	531	KEGG	Total	534.6
K02588	nifH	dinitrogen to ammonia	Nitrogen fixation	292	KEGG	Total	358.8
K02591	nifK	dinitrogen to ammonia	Nitrogen fixation	455	KEGG	Total	504.63
K22896	vnfD	dinitrogen to ammonia	Nitrogen fixation	0	KEGG	NA	NA
K22897	vnfK	dinitrogen to ammonia	Nitrogen fixation	0	KEGG	NA	NA
K22898	vnfG	dinitrogen to ammonia	Nitrogen fixation	0	KEGG	NA	NA
K22899	vnfH	dinitrogen to ammonia	Nitrogen fixation	0	KEGG	NA	NA
K05916	hmp	nitric oxide to nitrate	NO_detox	381	KEGG	Total	239
K00990	glnD	N regulator	reg	472	KEGG	Domain	154.77
K04751	glnB	N regulator	reg	116	KEGG	Domain	122.9
K07708	glnL	N regulator	reg	349	KEGG	Domain	268.7
K07712	glnG	N regulator	reg	461	KEGG	Total	574.27
K04752	glnK	amt regulator	reg	113	KEGG	Domain	192.23
K03320	amt	ammonia transporter	transport	394	KEGG	total	140.87

### Sheet: sup_tbl_S3_ANOVA
KO	F time	F treat	F loc	F time:treat	F time:loc	F treat:loc	F time:treat:loc	p time	p treat	p loc	p time:treat	p time:loc	p treat:loc	p time:treat:loc	notes	gene	pathway
K20932	NA	NA	NA	NA	NA	NA	NA	NA	NA	NA	NA	NA	NA	NA	Irrelevant	hzsC	Annamox
K20933	NA	NA	NA	NA	NA	NA	NA	NA	NA	NA	NA	NA	NA	NA	Irrelevant	hzsB	Annamox
K20934	NA	NA	NA	NA	NA	NA	NA	NA	NA	NA	NA	NA	NA	NA	Irrelevant	hzsA	Annamox
K20935	NA	NA	NA	NA	NA	NA	NA	NA	NA	NA	NA	NA	NA	NA	Irrelevant	hdh/hzoA	Annamox
K00360	NA	NA	NA	NA	NA	NA	NA	NA	NA	NA	NA	NA	NA	NA	Irrelevant	nasB	Assimilatory nitrate reduction
K00366	4.915	0.304	44.511	1.688	5.675	0.519	2.327	0.003	0.582	0.00000000037	0.172	0.001	0.472	0.077	NA	nirA	Assimilatory nitrate reduction
K00367	NA	NA	NA	NA	NA	NA	NA	NA	NA	NA	NA	NA	NA	NA	Irrelevant	narB	Assimilatory nitrate reduction
K00372	5.504	1.715	7.646	1.733	0.953	0.558	2.058	0.000952	0.191	0.006	0.159	0.414	0.455	0.104	NA	nasA	Assimilatory nitrate reduction
K10534	3.974	0.002	50.559	1.492	4.944	0.024	2.15	0.008	0.968	0.00000000000558	0.216	0.002	0.877	0.093	NA	NR	Assimilatory nitrate reduction
K17877	13.937	41.449	0.093	17.537	1.295	1.036	0.679	0.00000827	0.000000482	0.763	0.0000011	0.295	0.317	0.572	NA	nitH	Assimilatory nitrate reduction
K01725	0.443	1.021	1.621	0.085	0.39	0.469	0.229	0.723	0.313	0.204	0.968	0.76	0.494	0.876	NA	cynS	Cyanate
K00370	4.788	4.713	17.644	2.507	4.067	0.452	0.506	0.003	0.03	0.0000279	0.057	0.007	0.501	0.678	NA	narG	Denitrification
K00371	0.438	0.004	13.378	0.714	1.011	0.249	0.029	0.726	0.947	0.000269	0.544	0.387	0.618	0.993	NA	narH	Denitrification
K00374	0.604	0.038	5.536	0.274	0.099	0.105	0.58	0.613	0.846	0.019	0.844	0.96	0.746	0.629	NA	narI	Denitrification
K00376	9.728	12.16	13.229	4.75	8.75	5.477	2.909	0.00000275	0.000521	0.000297	0.003	0.0000107	0.02	0.034	NA	nosZ	Denitrification
K02305	NA	NA	NA	NA	NA	NA	NA	NA	NA	NA	NA	NA	NA	NA	Irrelevant	norC	Denitrification
K04561	NA	NA	NA	NA	NA	NA	NA	NA	NA	NA	NA	NA	NA	NA	Irrelevant	norB	Denitrification
K05601	NA	NA	NA	NA	NA	NA	NA	NA	NA	NA	NA	NA	NA	NA	Irrelevant	hcp	Denitrification
K15864	NA	NA	NA	NA	NA	NA	NA	NA	NA	NA	NA	NA	NA	NA	Irrelevant	nirS	Denitrification
K15877	3.532	6.095	1.614	4.255	2.985	2.151	3.339	0.017	0.015	0.206	0.007	0.034	0.145	0.022	NA	cyp55	Denitrification
K00362	19.051	63.012	5.216	25.911	0.041	3.606	0.77	0.00000000000402	0.00000000000000405	0.023	0.000000000000000248	0.989	0.058	0.511	NA	nirB	DNRA
K00363	8.243	18.386	4.508	12.252	0.333	0.477	0.166	0.0000234	0.0000218	0.034	0.0000000978	0.802	0.49	0.919	NA	nirD	DNRA
K02567	23.002	14.206	19.087	5.573	19.293	6.449	3.288	0.0000000000002	0.000197	0.0000172	0.000986	0.0000000000184	0.012	0.021	NA	napA	DNRA
K02568	2.219	1.501	2.05	1.249	1.89	0.323	2.193	0.093	0.224	0.156	0.298	0.139	0.572	0.096	NA	napB	DNRA
K03385	5.457	15.559	8.682	5.414	6.759	4.439	3.717	0.001	0.000109	0.004	0.001	0.000226	0.036	0.012	NA	nrfA	DNRA
K15876	1.857	13.115	3.776	1.747	1.179	2.801	0.62	0.144	0.000534	0.056	0.165	0.324	0.098	0.604	NA	nrfH	DNRA
K01183	6.756	45.316	0.213	2.47	0.408	0.014	0.421	0.000154	0.00000000002	0.645	0.06	0.747	0.907	0.738	NA	chit1	Macromolecular N degradation
K03791	2.122	0.43	2.582	0.822	0.07	0.585	0.152	0.099	0.513	0.11	0.484	0.976	0.445	0.928	NA	putative_chitinase	Macromolecular N degradation
K13381	NA	NA	NA	NA	NA	NA	NA	NA	NA	NA	NA	NA	NA	NA	Irrelevant	chiA	Macromolecular N degradation
K17523	NA	NA	NA	NA	NA	NA	NA	NA	NA	NA	NA	NA	NA	NA	Irrelevant	CHI3L1_2	Macromolecular N degradation
K17524	NA	NA	NA	NA	NA	NA	NA	NA	NA	NA	NA	NA	NA	NA	Irrelevant	CHI3L1_4	Macromolecular N degradation
K17525	2.016	0.04	31.245	4.839	2.657	0.042	6.215	0.134	0.844	0.00000493	0.008	0.067	0.84	0.002	NA	CHID1	Macromolecular N degradation
MER	2.812	118.93	0.264	26.859	7.697	15.515	0.808	0.038	1.1E-27	0.608	0.0000000000000000232	0.0000386	0.0000819	0.489	NA	exoprot	Macromolecular N degradation
K00260	16.433	9.335	2.528	6.249	3.61	4.801	2.422	0.000000000131	0.002	0.112	0.000315	0.013	0.029	0.064	NA	gudB	GDH
K15371	4.826	1.169	21.545	0.436	3.042	2.026	0.305	0.003	0.28	0.00000459	0.727	0.029	0.155	0.822	NA	gdh2	GDH
K00264	2.847	0.912	13.651	1.482	3.495	1.091	1.878	0.043	0.343	0.000419	0.226	0.02	0.3	0.141	NA	glt1	GSGOGAT
K00265	4.309	17.698	15.102	1.132	3.255	4.43	0.138	0.005	0.0000268	0.000104	0.335	0.021	0.035	0.937	NA	gltB	GSGOGAT
K00266	3.043	6.585	1.66	0.841	2.424	1.109	0.334	0.028	0.01	0.198	0.471	0.064	0.292	0.801	NA	gltD	GSGOGAT
K01915	8.358	149.462	69.327	15.512	60.929	16.578	11.302	0.0000149	2.5E-34	0.0000000000000000852	0.00000000044	2.53E-39	0.0000468	0.000000208	NA	glnA	GSGOGAT
K00368	4.08	0.605	9.142	0.221	0.431	0.014	0.234	0.007	0.437	0.003	0.882	0.731	0.906	0.873	NA	nirK	Nitrification
K10535	27.548	2.575	32.153	6.778	2.576	0.71	2.399	0.00000000000454	0.113	0.00000026	0.000423	0.06	0.402	0.075	NA	hao	Nitrification
K10944	0.133	0.001	2.722	0.112	0.378	0.002	0.078	0.94	0.97	0.1	0.953	0.769	0.969	0.972	NA	amoA	Nitrification
K10945	1.515	0.317	6.151	0.274	0.185	0.261	0.486	0.209	0.574	0.013	0.844	0.907	0.61	0.692	NA	amoB	Nitrification
K10946	1.873	0.556	1.764	0.419	0.311	0.071	0.118	0.132	0.456	0.184	0.74	0.818	0.79	0.949	NA	amoC	Nitrification
nxrA_alignment	19.698	3.343	158.947	3.002	3.174	0.935	4.548	0.00000000000126	0.068	1.98E-35	0.029	0.023	0.334	0.003	NA	nxrA	Nitrification
nxrB_alignment	11.533	5.7	60.845	0.634	4.537	0.228	1.178	0.000000185	0.017	0.000000000000013	0.593	0.004	0.633	0.317	NA	nxrB	Nitrification
K00531	NA	NA	NA	NA	NA	NA	NA	NA	NA	NA	NA	NA	NA	NA	Irrelevant	anfG	Nitrogen fixation
K02586	NA	NA	NA	NA	NA	NA	NA	NA	NA	NA	NA	NA	NA	NA	Irrelevant	nifD	Nitrogen fixation
K02588	2.462	4.862	2.854	3.746	4.111	1.114	2.299	0.069	0.031	0.095	0.015	0.009	0.295	0.084	NA	nifH	Nitrogen fixation
K02591	NA	NA	NA	NA	NA	NA	NA	NA	NA	NA	NA	NA	NA	NA	Irrelevant	nifK	Nitrogen fixation
K22896	NA	NA	NA	NA	NA	NA	NA	NA	NA	NA	NA	NA	NA	NA	Irrelevant	vnfD	Nitrogen fixation
K22897	NA	NA	NA	NA	NA	NA	NA	NA	NA	NA	NA	NA	NA	NA	Irrelevant	vnfK	Nitrogen fixation
K22898	NA	NA	NA	NA	NA	NA	NA	NA	NA	NA	NA	NA	NA	NA	Irrelevant	vnfG	Nitrogen fixation
K22899	NA	NA	NA	NA	NA	NA	NA	NA	NA	NA	NA	NA	NA	NA	Irrelevant	vnfH	Nitrogen fixation
K05916	3.201	10.388	4.074	3.057	7.575	3.326	2.594	0.022	0.001	0.044	0.027	0.0000482	0.068	0.051	NA	hmp	NO_detox
K00990	1.876	16.168	6.283	2.304	0.742	6.504	0.301	0.131	0.0000598	0.012	0.075	0.527	0.011	0.825	NA	glnD	reg
K04751	7.562	64.015	0.002	7.386	13.308	8.084	5.979	0.0000477	0.00000000000000144	0.965	0.0000615	0.0000000117	0.004	0.000458	NA	glnB	reg
K07708	3.545	1.058	3.878	0.339	1.234	0.369	1.639	0.014	0.304	0.049	0.797	0.296	0.544	0.179	NA	glnL	reg
K07712	1.806	2.337	17.41	0.29	2.371	0.607	0.27	0.145	0.127	0.0000358	0.833	0.07	0.436	0.847	NA	glnG	reg
K03320	3.985	27.991	1.092	6.842	11.973	8.141	4.44	0.008	0.000000123	0.296	0.000133	0.0000000788	0.004	0.004	NA	amt	transport
